# Engineered regulatory states resolve context-dependent genetics in macular degeneration

**DOI:** 10.64898/2026.10.09.758047

**Authors:** Eli Metzner, Karthik Guruvayurappan, Kaden M. Southard, Rico C. Ardy, Kushal K. Dey, Thomas M. Norman

**Affiliations:** Computational and Systems Biology Program, Memorial Sloan Kettering Cancer Center, New York, NY, USA; Tri-Institutional Training Program in Computational Biology & Medicine, New York, NY, USA

**Author notes:** These authors contributed equally to this work (Eli Metzner, Karthik Guruvayurappan).

## Abstract

The effects of many genes and disease-associated variants remain hidden in standard cellular models, limiting functional interpretation. Here we engineer regulatory states via CRISPR activation of transcription factors (TFs) in human RPE-1 cells, a model for age-related macular degeneration (AMD). Multiome Perturb-seq profiling of single-TF perturbations identified regulators that selectively opened chromatin at AMD GWAS variants inaccessible in resting RPE-1. Priming of partner motifs in chromatin made accessible by single-TF perturbations predicted TF pairs generating emergent transcriptional states in combinatorial Perturb-seq, providing a design principle for selecting informative interactions. Distinct TF pairs also showed variable convergence between polygenic AMD signals and Mendelian retinal disease genes, supporting an omnigenic model shaped by regulatory states. Finally, Mosaic, a chromatin-informed model of TF interaction phenotypes, nominated out-of-sample regulators, including a higher-order combination with experimentally validated emergent effects on AMD-associated programs. Engineered regulatory states thus bring hidden disease biology within experimental reach.
