## Supplementary material for "Engineered regulatory states resolve context-dependent genetics in macular degeneration": Table S1

### Sheet: multiome
guide_identity	target_gene	protospacer	library_representation	experiment_cells	experiment_pct	lfc_library_experiment	guide_target	guide_number	guide_name
MYRF_GAGCGCCGCCTGCAGGAGTC	MYRF	GAGCGCCGCCTGCAGGAGTC	0.00839521	186	0.00740181	-0.181689	MYRF	1	MYRF_g1
MYRF_GCCACGCTCCCGACTCCTGC	MYRF	GCCACGCTCCCGACTCCTGC	0.00763431	77	0.00306419	-1.31699	MYRF	2	MYRF_g2
FOXC2_GGAGGAGTCGGCGCCAATCG	FOXC2	GGAGGAGTCGGCGCCAATCG	0.0090071	57	0.0022683	-1.98945	FOXC2	1	FOXC2_g1
FOXC2_GAGAGGAGTCGGCGCCAATC	FOXC2	GAGAGGAGTCGGCGCCAATC	0.00824937	48	0.00191014	-2.1106	FOXC2	2	FOXC2_g2
SOX18_GTGCGCGGGGGAGGCCTCAG	SOX18	GTGCGCGGGGGAGGCCTCAG	0.00649931	20	0.000795893	-3.02964	SOX18	1	SOX18_g1
SOX18_GGCCTCAGCGGAATCCCGCC	SOX18	GGCCTCAGCGGAATCCCGCC	0.00851885	38	0.0015122	-2.49401	SOX18	2	SOX18_g2
SOX9_GCAGCCAAAGGGCGGACGGT	SOX9	GCAGCCAAAGGGCGGACGGT	0.00656906	25	0.000994866	-2.72311	SOX9	1	SOX9_g1
SOX9_GCACCCTACCGTCCGCCCTT	SOX9	GCACCCTACCGTCCGCCCTT	0.00765017	28	0.00111425	-2.77942	SOX9	2	SOX9_g2
PRDM16_GTCAATCTGACACCCCTCGC	PRDM16	GTCAATCTGACACCCCTCGC	0.00553234	1438	0.0572247	3.37068	PRDM16	1	PRDM16_g1
PRDM16_GCGGCGGCGGCGCGACGATG	PRDM16	GCGGCGGCGGCGCGACGATG	0.00998992	3450	0.137292	3.78063	PRDM16	2	PRDM16_g2
IRF1_GTGTAGAGCTAGCGGCGAAG	IRF1	GTGTAGAGCTAGCGGCGAAG	0.0040264	33	0.00131322	-1.61638	IRF1	1	IRF1_g1
IRF1_GGCGGCGAAGGGGAAGTACA	IRF1	GGCGGCGAAGGGGAAGTACA	0.0035128	20	0.000795893	-2.14197	IRF1	2	IRF1_g2
MYC_GTCCCCTCCTGCCTCGAGAA	MYC	GTCCCCTCCTGCCTCGAGAA	0.00389959	1133	0.0450873	3.53133	MYC	1	MYC_g1
DLX3_GGAGAGAGAGAGGAGAGCAT	DLX3	GGAGAGAGAGAGGAGAGCAT	0.00426101	10	0.000397947	-3.42055	DLX3	1	DLX3_g1
MYC_GTGGGCGCGCAGTGCGTTCT	MYC	GTGGGCGCGCAGTGCGTTCT	0.00373156	257	0.0102272	1.45457	MYC	2	MYC_g2
DLX3_GGAGGCTCCTACGCGCTGAT	DLX3	GGAGGCTCCTACGCGCTGAT	0.00440685	200	0.00795893	0.852827	DLX3	2	DLX3_g2
HELZ2_GAGGGGCGTCCTCTGCTCGC	HELZ2	GAGGGGCGTCCTCTGCTCGC	0.00853471	20	0.000795893	-3.42269	HELZ2	1	HELZ2_g1
EGR2_GCGGCCGCGCGGACTCCGCC	EGR2	GCGGCCGCGCGGACTCCGCC	0.0161563	16	0.000636715	-4.66531	EGR2	1	EGR2_g1
GATA2_GCCGGCCCGCGGGTCAGTCC	GATA2	GCCGGCCCGCGGGTCAGTCC	0.00771357	27	0.00107446	-2.84379	GATA2	1	GATA2_g1
HELZ2_GTCCCGAGGTTCCCTCGCAG	HELZ2	GTCCCGAGGTTCCCTCGCAG	0.00611569	5	0.000198973	-4.94187	HELZ2	2	HELZ2_g2
EGR2_GGAGCCCGGCGGAGTCCGCG	EGR2	GGAGCCCGGCGGAGTCCGCG	0.0166192	13	0.000517331	-5.00562	EGR2	2	EGR2_g2
GATA2_GCCAGGCGGCTGGACCTGGT	GATA2	GCCAGGCGGCTGGACCTGGT	0.00635981	36	0.00143261	-2.15034	GATA2	2	GATA2_g2
FOXA3_GTCGCCAGGAGACAGACCTC	FOXA3	GTCGCCAGGAGACAGACCTC	0.00659125	15	0.00059692	-3.46494	FOXA3	1	FOXA3_g1
FOXA3_GGCGCCTGAGGTCTGTCTCC	FOXA3	GGCGCCTGAGGTCTGTCTCC	0.005805	33	0.00131322	-2.14418	FOXA3	2	FOXA3_g2
CIITA_GGGAGTGTGGTAAAATTAGA	CIITA	GGGAGTGTGGTAAAATTAGA	0.00337013	85	0.00338255	0.00530488	CIITA	1	CIITA_g1
LHX2_GGGCTGTAGAAAAGGCGCGG	LHX2	GGGCTGTAGAAAAGGCGCGG	0.00486339	650	0.0258665	2.41105	LHX2	1	LHX2_g1
OVOL2_GCCTAAGGAAGGGCTGGAAC	OVOL2	GCCTAAGGAAGGGCTGGAAC	0.00458439	32	0.00127343	-1.84801	OVOL2	1	OVOL2_g1
NEUROG2_GGCCAGAGGAGGGAAAAGCG	NEUROG2	GGCCAGAGGAGGGAAAAGCG	0.00644224	20	0.000795893	-3.01692	NEUROG2	1	NEUROG2_g1
OVOL2_GCCGCCGGAACCGGTCGGAC	OVOL2	GCCGCCGGAACCGGTCGGAC	0.00730776	67	0.00266624	-1.45462	OVOL2	2	OVOL2_g2
NEUROG2_GGGAAAGGCGGTGAAGAAAG	NEUROG2	GGGAAAGGCGGTGAAGAAAG	0.00441002	12	0.000477536	-3.2071	NEUROG2	2	NEUROG2_g2
LHX4_GCGGGCGGCCGGCACGCGAA	LHX4	GCGGGCGGCCGGCACGCGAA	0.0117114	602	0.0239564	1.03249	LHX4	1	LHX4_g1
CIITA_GAGGTGTGGGGAGGGCTTAA	CIITA	GAGGTGTGGGGAGGGCTTAA	0.00380765	91	0.00362131	-0.072386	CIITA	2	CIITA_g2
LHX4_GGCCCCGCCGGCCTCACTCG	LHX4	GGCCCCGCCGGCCTCACTCG	0.010662	507	0.0201759	0.920149	LHX4	2	LHX4_g2
LHX2_GGAAGGCGGGAGACCCAAGA	LHX2	GGAAGGCGGGAGACCCAAGA	0.00511385	294	0.0116996	1.19398	LHX2	2	LHX2_g2
EPAS1_GCGGGCGGCTCACTGCGTCC	EPAS1	GCGGGCGGCTCACTGCGTCC	0.00868371	102	0.00405906	-1.09717	EPAS1	1	EPAS1_g1
EPAS1_GGGCACCGGCGCGGGTGTGT	EPAS1	GGGCACCGGCGCGGGTGTGT	0.00545625	108	0.00429782	-0.344304	EPAS1	2	EPAS1_g2
EGR3_GACATTAGAAAGCAGGAAGC	EGR3	GACATTAGAAAGCAGGAAGC	0.00529139	4	0.000159179	-5.05493	EGR3	1	EGR3_g1
EGR3_GAAGGGGCGCGACGTCACAA	EGR3	GAAGGGGCGCGACGTCACAA	0.00597937	8	0.000318357	-4.23127	EGR3	2	EGR3_g2
KLF5_GAAGTTGTGTACAAACTGCG	KLF5	GAAGTTGTGTACAAACTGCG	0.00485705	4	0.000159179	-4.93136	KLF5	1	KLF5_g1
GLI1_GGATTGAGGAAAATATTGCG	GLI1	GGATTGAGGAAAATATTGCG	0.00389325	30	0.00119384	-1.70536	GLI1	1	GLI1_g1
GLI1_GGGCCCCGACAACCAGATTG	GLI1	GGGCCCCGACAACCAGATTG	0.00372522	51	0.00202953	-0.87618	GLI1	2	GLI1_g2
KLF5_GAGCGGAGCGGGTGGAATCT	KLF5	GAGCGGAGCGGGTGGAATCT	0.00496484	11	0.000437741	-3.5036	KLF5	2	KLF5_g2
KLF16_GGGCCTAAGACGCTAGGCGC	KLF16	GGGCCTAAGACGCTAGGCGC	0.00505044	211	0.00839667	0.733408	KLF16	1	KLF16_g1
EOMES_GGCAGTAGCGGCCCGCGAGT	EOMES	GGCAGTAGCGGCCCGCGAGT	0.0058684	5	0.000198973	-4.88232	EOMES	1	EOMES_g1
HMX3_GCATGCGAGCCCGCCCGTCT	HMX3	GCATGCGAGCCCGCCCGTCT	0.00685123	24	0.000955072	-2.84268	HMX3	1	HMX3_g1
ZEB2_GCCCTCCCCACAAAGATAGG	ZEB2	GCCCTCCCCACAAAGATAGG	0.00385203	136	0.00541207	0.490562	ZEB2	1	ZEB2_g1
ALX4_GTGGCTGTGCACTCCTTGCC	ALX4	GTGGCTGTGCACTCCTTGCC	0.00382033	293	0.0116598	1.60978	ALX4	1	ALX4_g1
TLX1_GCTGGCTCCTGCATCTGTCT	TLX1	GCTGGCTCCTGCATCTGTCT	0.00421029	29	0.00115405	-1.86722	TLX1	1	TLX1_g1
GATA6_GTCAGCGAGCAGCTGGGCGC	GATA6	GTCAGCGAGCAGCTGGGCGC	0.0109886	9	0.000358152	-4.93929	GATA6	1	GATA6_g1
DLX2_GCCAAGGGGCGGGCGTCACA	DLX2	GCCAAGGGGCGGGCGTCACA	0.00580817	396	0.0157587	1.43999	DLX2	1	DLX2_g1
ELF1_GCTGCAGGTAAAAACGGTAT	ELF1	GCTGCAGGTAAAAACGGTAT	0.00408347	130	0.00517331	0.341291	ELF1	1	ELF1_g1
FOSB_GGACAGTGCGGGACTCGATT	FOSB	GGACAGTGCGGGACTCGATT	0.0034272	58	0.00230809	-0.57033	FOSB	1	FOSB_g1
FOXA1_GAGCCCGAGGTGCACCTGCA	FOXA1	GAGCCCGAGGTGCACCTGCA	0.00653102	23	0.000915277	-2.83503	FOXA1	1	FOXA1_g1
FOXC1_GCGGCCTCCGGCTCATTCGG	FOXC1	GCGGCCTCCGGCTCATTCGG	0.00890247	100	0.00397947	-1.16163	FOXC1	1	FOXC1_g1
FOXF1_GGCTGCACCTCTGCCGTCAT	FOXF1	GGCTGCACCTCTGCCGTCAT	0.00484754	88	0.00350193	-0.469101	FOXF1	1	FOXF1_g1
FOXL2_GGGCGGGGGCAGGCCGGTCC	FOXL2	GGGCGGGGGCAGGCCGGTCC	0.0090705	458	0.018226	1.00674	FOXL2	1	FOXL2_g1
HES7_GATTCTGCCCCTCTAGGACC	HES7	GATTCTGCCCCTCTAGGACC	0.00346207	1	3.97947e-05	-6.44292	HES7	1	HES7_g1
OSR1_GGGGGAGGAATCCTGAGGCA	OSR1	GGGGGAGGAATCCTGAGGCA	0.00313869	36	0.00143261	-1.13152	OSR1	1	OSR1_g1
HIF1A_GGACTCTGCGCCTTCTCCGA	HIF1A	GGACTCTGCGCCTTCTCCGA	0.00561477	52	0.00206932	-1.44007	HIF1A	1	HIF1A_g1
HOXB6_GAGGAGCGCAGCCCGCACGA	HOXB6	GAGGAGCGCAGCCCGCACGA	0.0114737	173	0.00688448	-0.736907	HOXB6	1	HOXB6_g1
HOXB9_GCGCACCGCACTCCATATCG	HOXB9	GCGCACCGCACTCCATATCG	0.00661345	11	0.000437741	-3.91725	HOXB9	1	HOXB9_g1
IRF4_GTCCAACCCCCGGCCCCCAC	IRF4	GTCCAACCCCCGGCCCCCAC	0.00286921	86	0.00342234	0.254331	IRF4	1	IRF4_g1
KLF15_GGCATCCGCCGCTCAAGTCC	KLF15	GGCATCCGCCGCTCAAGTCC	0.00588743	62	0.00246727	-1.25472	KLF15	1	KLF15_g1
KLF2_GCGGAAACGCGTCCCGGATG	KLF2	GCGGAAACGCGTCCCGGATG	0.00497118	16	0.000636715	-2.96487	KLF2	1	KLF2_g1
NR5A2_GAGGAGGTCAGGGTTAAAAA	NR5A2	GAGGAGGTCAGGGTTAAAAA	0.00363961	28	0.00111425	-1.70771	NR5A2	1	NR5A2_g1
MECOM_GAGCGAACGCAGGGAGCCAG	MECOM	GAGCGAACGCAGGGAGCCAG	0.00587474	713	0.0283736	2.27195	MECOM	1	MECOM_g1
ATOH7_GGTGCTGAGATAGAAGCCGA	ATOH7	GGTGCTGAGATAGAAGCCGA	0.00399153	99	0.00393967	-0.0188661	ATOH7	1	ATOH7_g1
CRX_GCCAAGGTGGGGGACTCGAC	CRX	GCCAAGGTGGGGGACTCGAC	0.00418175	38	0.0015122	-1.46746	CRX	1	CRX_g1
FOS_GGGGCTGCAGCCAACACCGA	FOS	GGGGCTGCAGCCAACACCGA	0.00536748	143	0.00569064	0.0843449	FOS	1	FOS_g1
FOXN4_GGCGGAGGAGTGCAGGGGTA	FOXN4	GGCGGAGGAGTGCAGGGGTA	0.00379813	60	0.00238768	-0.669682	FOXN4	1	FOXN4_g1
HES1_GATTGGCTGAAAGTTACTGT	HES1	GATTGGCTGAAAGTTACTGT	0.00393446	45	0.00179076	-1.13559	HES1	1	HES1_g1
HES5_GGCCATTGGCCGCGGAGTGT	HES5	GGCCATTGGCCGCGGAGTGT	0.00403908	112	0.004457	0.142045	HES5	1	HES5_g1
HES6_GAGGCGCGCTGCAGCCAATC	HES6	GAGGCGCGCTGCAGCCAATC	0.00634713	156	0.00620797	-0.0319842	HES6	1	HES6_g1
MEIS2_GCAGCAAGCCTGCTCCTCCA	MEIS2	GCAGCAAGCCTGCTCCTCCA	0.00711437	28	0.00111425	-2.67466	MEIS2	1	MEIS2_g1
NEUROD1_GTGAGGGGAGCGGTTGTCGG	NEUROD1	GTGAGGGGAGCGGTTGTCGG	0.00738385	148	0.00588961	-0.326202	NEUROD1	1	NEUROD1_g1
NEUROD2_GTGGCATGCGTCTGCACTGG	NEUROD2	GTGGCATGCGTCTGCACTGG	0.00402957	10	0.000397947	-3.33998	NEUROD2	1	NEUROD2_g1
NEUROD4_GCCCACTTGAAAGGCTCCTC	NEUROD4	GCCCACTTGAAAGGCTCCTC	0.00444172	94	0.0037407	-0.247813	NEUROD4	1	NEUROD4_g1
OLIG2_GGAGGGACCCGAGGAGGCGA	OLIG2	GGAGGGACCCGAGGAGGCGA	0.00747262	96	0.00382029	-0.967934	OLIG2	1	OLIG2_g1
ONECUT1_GCCTGGCGCGCCGCGACCTA	ONECUT1	GCCTGGCGCGCCGCGACCTA	0.0079894	251	0.00998846	0.322175	ONECUT1	1	ONECUT1_g1
ONECUT2_GTTCCACGGGAAGCTACCAG	ONECUT2	GTTCCACGGGAAGCTACCAG	0.00428638	95	0.00378049	-0.181184	ONECUT2	1	ONECUT2_g1
ONECUT3_GCCGAAGTCGGCCAGACTTG	ONECUT3	GCCGAAGTCGGCCAGACTTG	0.00538333	278	0.0110629	1.03916	ONECUT3	1	ONECUT3_g1
OTX2_GAAAACAGGCCGCTGCTGCA	OTX2	GAAAACAGGCCGCTGCTGCA	0.00577963	34	0.00135302	-2.0948	OTX2	1	OTX2_g1
PAX6_GTGAACCAGAGCGGGAAATG	PAX6	GTGAACCAGAGCGGGAAATG	0.00362376	48	0.00191014	-0.923807	PAX6	1	PAX6_g1
POU3F1_GAGTGTGTACGCGGACGGTA	POU3F1	GAGTGTGTACGCGGACGGTA	0.00324649	105	0.00417844	0.364085	POU3F1	1	POU3F1_g1
POU4F1_GAGAGCGCGCGTCAGACAGA	POU4F1	GAGAGCGCGCGTCAGACAGA	0.00588108	107	0.00425803	-0.465897	POU4F1	1	POU4F1_g1
POU4F2_GGGAAACGCCGGCTCCTGTT	POU4F2	GGGAAACGCCGGCTCCTGTT	0.00466048	130	0.00517331	0.150607	POU4F2	1	POU4F2_g1
PRDM1_GGAAGAGAGGAAGCTCTCGG	PRDM1	GGAAGAGAGGAAGCTCTCGG	0.00821767	50	0.00198973	-2.04615	PRDM1	1	PRDM1_g1
PROX1_GTAGCAAGGCAAGAGAACTT	PROX1	GTAGCAAGGCAAGAGAACTT	0.00442904	20	0.000795893	-2.47635	PROX1	1	PROX1_g1
RAX_GGCCCAGGGGTGGCCACTAG	RAX	GGCCCAGGGGTGGCCACTAG	0.00613472	194	0.00772016	0.331635	RAX	1	RAX_g1
RXRG_GCGTCCCCAGAGGTCCCTAC	RXRG	GCGTCCCCAGAGGTCCCTAC	0.00485388	102	0.00405906	-0.257993	RXRG	1	RXRG_g1
SIX3_GTTACGTTCTCGGTATTGAT	SIX3	GTTACGTTCTCGGTATTGAT	0.00245706	63	0.00250706	0.0290673	SIX3	1	SIX3_g1
SOX11_GGGGCGGCCCGGGGCGAACC	SOX11	GGGGCGGCCCGGGGCGAACC	0.0127735	152	0.00604879	-1.07844	SOX11	1	SOX11_g1
SOX2_GCGAGGCTGGGCTCGAGTGG	SOX2	GCGAGGCTGGGCTCGAGTGG	0.00693049	1050	0.0417844	2.59194	SOX2	1	SOX2_g1
TFAP2A_GGAGGACAATCAGACCTAAA	TFAP2A	GGAGGACAATCAGACCTAAA	0.00477462	131	0.0052131	0.126757	TFAP2A	1	TFAP2A_g1
THRB_GTCGCGCGACGCCCAGTCGC	THRB	GTCGCGCGACGCCCAGTCGC	0.0319195	674	0.0268216	-0.251045	THRB	1	THRB_g1
VSX1_GACGGGCATTCAACGCAGTA	VSX1	GACGGGCATTCAACGCAGTA	0.00425467	100	0.00397947	-0.0964729	VSX1	1	VSX1_g1
BCL11B_GACCCAGAGAGTCGGAGCAC	BCL11B	GACCCAGAGAGTCGGAGCAC	0.00551966	19	0.000756099	-2.86793	BCL11B	1	BCL11B_g1
FOXF2_GACTCCTCCCCCTCCCGACC	FOXF2	GACTCCTCCCCCTCCCGACC	0.00542455	144	0.00573043	0.0791408	FOXF2	1	FOXF2_g1
ZNF827_GCACAAGAGGCACAGACTGA	ZNF827	GCACAAGAGGCACAGACTGA	0.00400421	90	0.00358152	-0.160946	ZNF827	1	ZNF827_g1
CEBPB_GCCGCGCCGCCGGGACGCGA	CEBPB	GCCGCGCCGCCGGGACGCGA	0.0150784	13	0.000517331	-4.86525	CEBPB	1	CEBPB_g1
OSR2_GGTGGACCATTAGCAGACGC	OSR2	GGTGGACCATTAGCAGACGC	0.0038235	53	0.00210912	-0.858254	OSR2	1	OSR2_g1
BCL11A_GCACCAATGGACACACATCA	BCL11A	GCACCAATGGACACACATCA	0.00610935	200	0.00795893	0.381555	BCL11A	1	BCL11A_g1
CEBPA_GATGGGGCGGCGAACCAGCG	CEBPA	GATGGGGCGGCGAACCAGCG	0.0079355	5	0.000198973	-5.31767	CEBPA	1	CEBPA_g1
HIC1_GTCCTCCCGCGCACCTGAGC	HIC1	GTCCTCCCGCGCACCTGAGC	0.00408981	248	0.00986908	1.27088	HIC1	1	HIC1_g1
GSX2_GAGCTCCGCACCCTCGGGAT	GSX2	GAGCTCCGCACCCTCGGGAT	0.00420395	11	0.000437741	-3.26359	GSX2	1	GSX2_g1
LHX6_GCCCCCTCCAGCTGCAACGG	LHX6	GCCCCCTCCAGCTGCAACGG	0.0063186	340	0.0135302	1.0985	LHX6	1	LHX6_g1
TOX_GAGCCGCGGCGCGCACCCGT	TOX	GAGCCGCGGCGCGCACCCGT	0.0135978	636	0.0253094	0.896297	TOX	1	TOX_g1
TEAD3_GAAGGCAGCTCCGCACGGGC	TEAD3	GAAGGCAGCTCCGCACGGGC	0.0146948	618	0.0245931	0.742949	TEAD3	1	TEAD3_g1
PAX2_GGAGCCTGTCACTCCGGTGC	PAX2	GGAGCCTGTCACTCCGGTGC	0.00594766	131	0.0052131	-0.190181	PAX2	1	PAX2_g1
PPARGC1A_GAGAGCAGCAAGCTGCACAG	PPARGC1A	GAGAGCAGCAAGCTGCACAG	0.0064581	97	0.00386008	-0.742478	PPARGC1A	1	PPARGC1A_g1
TGIF1_GTCCCGGCTGGAAGGTGCGG	TGIF1	GTCCCGGCTGGAAGGTGCGG	0.00613789	384	0.0152811	1.31594	TGIF1	1	TGIF1_g1
ZNF813_GGAGTCGAGACCGGCCAGTA	ZNF813	GGAGTCGAGACCGGCCAGTA	0.00558307	180	0.00716304	0.359514	ZNF813	1	ZNF813_g1
JUN_GCCCAGAGAAGAATCTTCTA	JUN	GCCCAGAGAAGAATCTTCTA	0.00404226	20	0.000795893	-2.34451	JUN	1	JUN_g1
LBX1_GCCGGACTGACAGGCGCATT	LBX1	GCCGGACTGACAGGCGCATT	0.00458122	50	0.00198973	-1.20316	LBX1	1	LBX1_g1
ZFX_GTCCTCCTGGCACCCCGTGT	ZFX	GTCCTCCTGGCACCCCGTGT	0.00317674	23	0.000915277	-1.79527	ZFX	1	ZFX_g1
ARID3A_GCCAGGGGACGAGTCGCTCT	ARID3A	GCCAGGGGACGAGTCGCTCT	0.0111122	58	0.00230809	-2.26738	ARID3A	1	ARID3A_g1
FOXQ1_GAGGCCACACTGCAGCGCGG	FOXQ1	GAGGCCACACTGCAGCGCGG	0.00694317	121	0.00481515	-0.528012	FOXQ1	1	FOXQ1_g1
ARID5B_GAGCGCCCCGGAATCTCTGC	ARID5B	GAGCGCCCCGGAATCTCTGC	0.00533578	153	0.00608858	0.190408	ARID5B	1	ARID5B_g1
SIM2_GGGGACCCGCTCCTGAGCGC	SIM2	GGGGACCCGCTCCTGAGCGC	0.00759944	218	0.00867524	0.19101	SIM2	1	SIM2_g1
NR2E1_GCGGCTCCCAAAGAAAATGC	NR2E1	GCGGCTCCCAAAGAAAATGC	0.00534212	117	0.00465598	-0.198328	NR2E1	1	NR2E1_g1
MXD4_GTGTTGACAGATGCAGAGCT	MXD4	GTGTTGACAGATGCAGAGCT	0.00311967	0	0		MXD4	1	MXD4_g1
ARID1A_GCCCTCCAGCCCGCCCGTCC	ARID1A	GCCCTCCAGCCCGCCCGTCC	0.00614423	102	0.00405906	-0.598088	ARID1A	1	ARID1A_g1
HNRNPAB_GCTTCGGGAGCCCTCCGTAG	HNRNPAB	GCTTCGGGAGCCCTCCGTAG	0.00550698	2	7.95893e-05	-6.11254	HNRNPAB	1	HNRNPAB_g1
TP73_GAGCGCGGGCCACCGAGTCG	TP73	GAGCGCGGGCCACCGAGTCG	0.0116449	20	0.000795893	-3.87098	TP73	1	TP73_g1
HMGN2_GTCGCACGGCTTGGAGAAGT	HMGN2	GTCGCACGGCTTGGAGAAGT	0.00443538	1	3.97947e-05	-6.80034	HMGN2	1	HMGN2_g1
GLIS3_GGGCTCGCGGGTCACTAGGC	GLIS3	GGGCTCGCGGGTCACTAGGC	0.00470487	24	0.000955072	-2.30047	GLIS3	1	GLIS3_g1
JDP2_GTGCCAGCTCCAGACGTCAG	JDP2	GTGCCAGCTCCAGACGTCAG	0.00484754	194	0.00772016	0.67138	JDP2	1	JDP2_g1
NR4A3_GTATGCCACAGGAGCCCTAG	NR4A3	GTATGCCACAGGAGCCCTAG	0.00445758	54	0.00214891	-1.05265	NR4A3	1	NR4A3_g1
PPARG_GGAAATCTCAGGTCCCTTGG	PPARG	GGAAATCTCAGGTCCCTTGG	0.00456854	110	0.00437741	-0.0616551	PPARG	1	PPARG_g1
SOX13_GGTGGGGACTTGCAGAAGAA	SOX13	GGTGGGGACTTGCAGAAGAA	0.00280263	31	0.00123363	-1.18387	SOX13	1	SOX13_g1
NKX3-1_GCAGGGCTCGCAGATCGGCG	NKX3-1	GCAGGGCTCGCAGATCGGCG	0.00276142	55	0.00218871	-0.335329	NKX3-1	1	NKX3-1_g1
NFATC1_GCAGCAGGGGCGTGATGTCA	NFATC1	GCAGCAGGGGCGTGATGTCA	0.00397568	30	0.00119384	-1.73559	NFATC1	1	NFATC1_g1
KLF4_GCTCCCTTCCATCGTTGCTA	KLF4	GCTCCCTTCCATCGTTGCTA	0.0038013	44	0.00175097	-1.11834	KLF4	1	KLF4_g1
HOXC8_GCAATCCACGACATGAAGAC	HOXC8	GCAATCCACGACATGAAGAC	0.0046478	31	0.00123363	-1.91363	HOXC8	1	HOXC8_g1
TBX21_GCCCTCTCGTGGCTAATACT	TBX21	GCCCTCTCGTGGCTAATACT	0.00353816	23	0.000915277	-1.95072	TBX21	1	TBX21_g1
CREBBP_GAGGCGCGGCCGCCAAGCGT	CREBBP	GAGGCGCGGCCGCCAAGCGT	0.0139751	204	0.00811811	-0.783643	CREBBP	1	CREBBP_g1
NKX2-5_GAGCCTGAAAAGCCTACCAG	NKX2-5	GAGCCTGAAAAGCCTACCAG	0.00512653	128	0.00509372	-0.00926414	NKX2-5	1	NKX2-5_g1
PROP1_GCTCAGGGAGGATCACAAGC	PROP1	GCTCAGGGAGGATCACAAGC	0.00493314	163	0.00648653	0.394942	PROP1	1	PROP1_g1
RUNX3_GTCGGCGGAGCCCCCATCGC	RUNX3	GTCGGCGGAGCCCCCATCGC	0.0119999	45	0.00179076	-2.74438	RUNX3	1	RUNX3_g1
BNC2_GCCCCGAGTCCCAGCCGGCA	BNC2	GCCCCGAGTCCCAGCCGGCA	0.00610618	121	0.00481515	-0.342689	BNC2	1	BNC2_g1
SATB2_GAAACCGAGGACAACCCAAA	SATB2	GAAACCGAGGACAACCCAAA	0.00525335	5	0.000198973	-4.72259	SATB2	1	SATB2_g1
NTC_GGCCGGAGCCGTTCGCTAGC	NTC	GGCCGGAGCCGTTCGCTAGC	0.0139212	215	0.00855585	-0.702301	NTC	1	NTC_g1
NTC_GCGCCGGAGCACTCGCGTAT	NTC	GCGCCGGAGCACTCGCGTAT	0.016987	292	0.01162	-0.547814	NTC	2	NTC_g2
NTC_GCCCGTGATAATCGATACGA	NTC	GCCCGTGATAATCGATACGA	0.00991383	163	0.00648653	-0.611996	NTC	3	NTC_g3
NTC_GGGACTCCCTCGGCGGTTAT	NTC	GGGACTCCCTCGGCGGTTAT	0.000570671	199	0.00791914	3.79461	NTC	4	NTC_g4
NTC_GAGGAGCGTCATATCACGCG	NTC	GAGGAGCGTCATATCACGCG	0.0122187	235	0.00935174	-0.385784	NTC	5	NTC_g5
NTC_GACCACCGACGCGTTACGCA	NTC	GACCACCGACGCGTTACGCA	0.00996138	168	0.0066855	-0.57531	NTC	6	NTC_g6
NTC_GTGATTAGAGTCCGGTAACG	NTC	GTGATTAGAGTCCGGTAACG	0.00890247	209	0.00831708	-0.0981283	NTC	7	NTC_g7
NTC_GACACTGGACGCGACTTATA	NTC	GACACTGGACGCGACTTATA	0.00375375	61	0.00242747	-0.628876	NTC	8	NTC_g8
NTC_GTTAAGGCACTCGTATGCGA	NTC	GTTAAGGCACTCGTATGCGA	0.00316088	61	0.00242747	-0.380873	NTC	9	NTC_g9
NTC_GCATACCAGTCGAACCGGAC	NTC	GCATACCAGTCGAACCGGAC	0.00448294	76	0.00302439	-0.567799	NTC	10	NTC_g10
NTC_GCAGCCTAAAGCGTACGACG	NTC	GCAGCCTAAAGCGTACGACG	0.00597937	109	0.00433762	-0.46309	NTC	11	NTC_g11
NTC_GTGTTTTTCGGTCGGCCGAT	NTC	GTGTTTTTCGGTCGGCCGAT	0.00332892	82	0.00326316	-0.0287818	NTC	12	NTC_g12
NTC_GCTCTACACTGGATGATCGT	NTC	GCTCTACACTGGATGATCGT	0.00577012	73	0.00290501	-0.990058	NTC	13	NTC_g13
NTC_GATGCTCGCAGTTCGACCGC	NTC	GATGCTCGCAGTTCGACCGC	0.00458756	89	0.00354172	-0.373276	NTC	14	NTC_g14
NTC_GGGTCGTAGAACTAGCGCAA	NTC	GGGTCGTAGAACTAGCGCAA	0.00367132	82	0.00326316	-0.170028	NTC	15	NTC_g15
NTC_GGCTGTACGCTCGCGTAAAA	NTC	GGCTGTACGCTCGCGTAAAA	0.00392178	85	0.00338255	-0.213399	NTC	16	NTC_g16

### Sheet: dual_guide_targeting
guide_identity	target_gene	protospacer	library_copies
MYC_GTCCCCTCCTGCCTCGAGAA	MYC	GTCCCCTCCTGCCTCGAGAA	1
NKX31_GCAGGGCTCGCAGATCGGCG	NKX31	GCAGGGCTCGCAGATCGGCG	1
NKX25_GAGCCTGAAAAGCCTACCAG	NKX25	GAGCCTGAAAAGCCTACCAG	1
SOX2_GCGAGGCTGGGCTCGAGTGG	SOX2	GCGAGGCTGGGCTCGAGTGG	1
LHX2_GGGCTGTAGAAAAGGCGCGG	LHX2	GGGCTGTAGAAAAGGCGCGG	1
MECOM_GAGCGAACGCAGGGAGCCAG	MECOM	GAGCGAACGCAGGGAGCCAG	1
ALX4_GTGGCTGTGCACTCCTTGCC	ALX4	GTGGCTGTGCACTCCTTGCC	2
DLX2_GCCAAGGGGCGGGCGTCACA	DLX2	GCCAAGGGGCGGGCGTCACA	2
HIC1_GTCCTCCCGCGCACCTGAGC	HIC1	GTCCTCCCGCGCACCTGAGC	2
ONECUT3_GCCGAAGTCGGCCAGACTTG	ONECUT3	GCCGAAGTCGGCCAGACTTG	2
DLX3_GGAGGCTCCTACGCGCTGAT	DLX3	GGAGGCTCCTACGCGCTGAT	2
TEAD3_GAAGGCAGCTCCGCACGGGC	TEAD3	GAAGGCAGCTCCGCACGGGC	2
JDP2_GTGCCAGCTCCAGACGTCAG	JDP2	GTGCCAGCTCCAGACGTCAG	2
ZEB2_GCCCTCCCCACAAAGATAGG	ZEB2	GCCCTCCCCACAAAGATAGG	2
PROP1_GCTCAGGGAGGATCACAAGC	PROP1	GCTCAGGGAGGATCACAAGC	2
BCL11A_GCACCAATGGACACACATCA	BCL11A	GCACCAATGGACACACATCA	2
ELF1_GCTGCAGGTAAAAACGGTAT	ELF1	GCTGCAGGTAAAAACGGTAT	2
ONECUT1_GCCTGGCGCGCCGCGACCTA	ONECUT1	GCCTGGCGCGCCGCGACCTA	2
IRF4_GTCCAACCCCCGGCCCCCAC	IRF4	GTCCAACCCCCGGCCCCCAC	2
POU4F2_GGGAAACGCCGGCTCCTGTT	POU4F2	GGGAAACGCCGGCTCCTGTT	2
TFAP2A_GGAGGACAATCAGACCTAAA	TFAP2A	GGAGGACAATCAGACCTAAA	2
FOXF2_GACTCCTCCCCCTCCCGACC	FOXF2	GACTCCTCCCCCTCCCGACC	2
PPARG_GGAAATCTCAGGTCCCTTGG	PPARG	GGAAATCTCAGGTCCCTTGG	2
PAX2_GGAGCCTGTCACTCCGGTGC	PAX2	GGAGCCTGTCACTCCGGTGC	2
BNC2_GCCCCGAGTCCCAGCCGGCA	BNC2	GCCCCGAGTCCCAGCCGGCA	2
FOXF1_GGCTGCACCTCTGCCGTCAT	FOXF1	GGCTGCACCTCTGCCGTCAT	2
FOSB_GGACAGTGCGGGACTCGATT	FOSB	GGACAGTGCGGGACTCGATT	2
ARID1A_GCCCTCCAGCCCGCCCGTCC	ARID1A	GCCCTCCAGCCCGCCCGTCC	2
HOXB6_GAGGAGCGCAGCCCGCACGA	HOXB6	GAGGAGCGCAGCCCGCACGA	2
KLF4_GCTCCCTTCCATCGTTGCTA	KLF4	GCTCCCTTCCATCGTTGCTA	2
FOXC1_GCGGCCTCCGGCTCATTCGG	FOXC1	GCGGCCTCCGGCTCATTCGG	2
SOX13_GGTGGGGACTTGCAGAAGAA	SOX13	GGTGGGGACTTGCAGAAGAA	2
MYRF_GCCACGCTCCCGACTCCTGC	MYRF	GCCACGCTCCCGACTCCTGC	2
OVOL2_GCCGCCGGAACCGGTCGGAC	OVOL2	GCCGCCGGAACCGGTCGGAC	2
CRX_GCCAAGGTGGGGGACTCGAC	CRX	GCCAAGGTGGGGGACTCGAC	2
GLI1_GGATTGAGGAAAATATTGCG	GLI1	GGATTGAGGAAAATATTGCG	2
NFATC1_GCAGCAGGGGCGTGATGTCA	NFATC1	GCAGCAGGGGCGTGATGTCA	2
HOXC8_GCAATCCACGACATGAAGAC	HOXC8	GCAATCCACGACATGAAGAC	2
OTX2_GAAAACAGGCCGCTGCTGCA	OTX2	GAAAACAGGCCGCTGCTGCA	4
FOXC2_GAGAGGAGTCGGCGCCAATC	FOXC2	GAGAGGAGTCGGCGCCAATC	4
IRF1_GGCGGCGAAGGGGAAGTACA	IRF1	GGCGGCGAAGGGGAAGTACA	4
FOXA3_GGCGCCTGAGGTCTGTCTCC	FOXA3	GGCGCCTGAGGTCTGTCTCC	4
JUN_GCCCAGAGAAGAATCTTCTA	JUN	GCCCAGAGAAGAATCTTCTA	4
PROX1_GTAGCAAGGCAAGAGAACTT	PROX1	GTAGCAAGGCAAGAGAACTT	4
SOX9_GCAGCCAAAGGGCGGACGGT	SOX9	GCAGCCAAAGGGCGGACGGT	4
RUNX3_GTCGGCGGAGCCCCCATCGC	RUNX3	GTCGGCGGAGCCCCCATCGC	4
FOXA1_GAGCCCGAGGTGCACCTGCA	FOXA1	GAGCCCGAGGTGCACCTGCA	4
GATA2_GCCGGCCCGCGGGTCAGTCC	GATA2	GCCGGCCCGCGGGTCAGTCC	4
NEUROG2_GGCCAGAGGAGGGAAAAGCG	NEUROG2	GGCCAGAGGAGGGAAAAGCG	4
SOX18_GTGCGCGGGGGAGGCCTCAG	SOX18	GTGCGCGGGGGAGGCCTCAG	4
NTC_GAGGAGCGTCATATCACGCG	NTC	GAGGAGCGTCATATCACGCG	4

### Sheet: dual_guide_control
guide_identity	target_gene	protospacer	library_copies
NTC_GGCCGGAGCCGTTCGCTAGC	NTC	GGCCGGAGCCGTTCGCTAGC	1
NTC_GCGCCGGAGCACTCGCGTAT	NTC	GCGCCGGAGCACTCGCGTAT	1
NTC_GCCCGTGATAATCGATACGA	NTC	GCCCGTGATAATCGATACGA	1
NTC_GGGACTCCCTCGGCGGTTAT	NTC	GGGACTCCCTCGGCGGTTAT	1
NTC_GAGGAGCGTCATATCACGCG	NTC	GAGGAGCGTCATATCACGCG	1
NTC_GACCACCGACGCGTTACGCA	NTC	GACCACCGACGCGTTACGCA	1
NTC_GTGATTAGAGTCCGGTAACG	NTC	GTGATTAGAGTCCGGTAACG	1
NTC_GACACTGGACGCGACTTATA	NTC	GACACTGGACGCGACTTATA	1
NTC_GTTAAGGCACTCGTATGCGA	NTC	GTTAAGGCACTCGTATGCGA	1

### Sheet: triples
guide_identity	target_gene	protospacer
FOSB_GGACAGTGCGGGACTCGATT	FOSB	GGACAGTGCGGGACTCGATT
SOX18_GTGCGCGGGGGAGGCCTCAG	SOX18	GTGCGCGGGGGAGGCCTCAG
IRF4_GTCCAACCCCCGGCCCCCAC	IRF4	GTCCAACCCCCGGCCCCCAC
CREB3L3_GGGTTGAGGGCCAGTGACAC	CREB3L3	GGGTTGAGGGCCAGTGACAC
EGR3_GACATTAGAAAGCAGGAAGC	EGR3	GACATTAGAAAGCAGGAAGC
NTC_GAGGAGCGTCATATCACGCG	NTC	GAGGAGCGTCATATCACGCG
