## Supplementary material for "Engineered regulatory states resolve context-dependent genetics in macular degeneration": Table S6

### Sheet: Sheet1
oligo_name	oligo_type	sequence	notes
P276F	PCR primer	AGTATCCCTTGGAGAACCACC	Initial amplification of Twist oligo pools
P276R	PCR primer	CTTGCTATGCTGTTTCCAGC	Initial amplification of Twist oligo pools
oJR232	PCR primer	GTATCCCTTGGAGAACCACCTTGTTG	sgRNA library QC
oJR233-N7xx	PCR primer	CAAGCAGAAGACGGCATACGAGATNNNNNNNNGTCTCGTGGGCTCGGAGATGTGTATAAGAGACAGCTATGCTGTTTCCAGCTTAGCTCTTAAAC	sgRNA library QC
T7_TruSeqRead1	RT primer	AATGATACGGCGACCACCGAGATCTACACTCTTTCCCTACACGACGCTCTTCCGATCT	T7 library prep RT primer; captures TruSeq Read 1, adds P5
P065-P5	PCR primer	AATGATACGGCGACCACCGAGATCTACAC	No-index T7 PCR primer, captures P5 added via RT
P065-N7xx	PCR primer	CAAGCAGAAGACGGCATACGAGATNNNNNNNNGTCTCGTGGGCTCGGAGATGTGTATAAGAGACAGGTGTTTTGAGACTATAAGTATCCCTTGGAGAACCACCTTGTTG	i7 indexed T7 PCR primer, captures U6 promoter
oDOS384	Stitching PCR primer	AAGTATCCCTTGGAGAACCACCTTGTTG	Dual guide library cloning: adds overhangs for A position
oDOS531	Stitching PCR primer	AGCTGAGTGTAGATTCGAGCAAAAAAAGCACCCGACTCGGGTGCCACTTGGCCTTGCTAGGACCGGCCTTAAAGCGGCCAAGTTGTAAACGGACTAGCCTTATTTCAACTTGCTATGCACTCTTGTGCTTAGCTCTGAAAC	Dual guide library cloning: adds overhangs for A position
oDOS532	Stitching PCR primer	CCGAGTCGGGTGCTTTTTTTGCTCGAATCTACACTCAGCT	Dual guide library cloning: 5' overhang with 3' end of A position
oDOS533	Stitching PCR primer	ATCTTGTGGAAAGCCAGAAAGAAACATG	Dual guide library cloning: 3' overhang with 5' end of B position
oDOS534	Stitching PCR primer	TCTTGTGGAAAGCCAGAAAGAAACATG	Dual guide library cloning: adds overhangs for B position
oDOS535	Stitching PCR primer	CTTGCTATGCTGTTTCCAGCTTAGCTCTTAAAC	Dual guide library cloning: adds overhangs for B position
FOSB_SOX18	Gene fragment (Twist)	AGTATCCCTTGGAGAACCACCTTGTTGGTGCGCGGGGGAGGCCTCAGGTTTCAGAGCTAAGCACAAGAGTGCATAGCAAGTTGAAATAAGGCTAGTCCGTTTACAACTTGGCCGCTTTAAGGCCGGTCCTAGCAAGGCCAAGTGGCACCCGAGTCGGGTGCTTTTTTTGCTCGAATCTACACTCAGCTATGGCGCGCCCCAAGGTCGGGCAGGAAGAGGGCCTATTTCCCATGATTCCTTCATATTTGCATATACGATACAAGGCTGTTAGAGAGATAATTGGAATTAATTTGACTGTAAACACAAAGATATTAGTACAAAATACGTGACGTAGAAAGTAATAATTTCTTGGGTAGTTTGCAGTTTTAAAATTATGTTTTAAAATGGACTATCATATGC…	Triples experiment sgFOSB_sgSOX18 dual-guide cassette
oEM099	sgRNA annealing oligo	TTGgtgcgcgggggaggcctcagGTTTAAGAGC	Triples experiment sgSOX18_F
oEM100	sgRNA annealing oligo	TTAGCTCTTAAACctgaggcctcccccgcgcacCAACAAG	Triples experiment sgSOX18_R
oEM102	sgRNA annealing oligo	TTGgaggagcgtcatatcacgcgGTTTAAGAGC	Triples experiment sgNTC_F
oEM103	sgRNA annealing oligo	TTAGCTCTTAAACcgcgtgatatgacgctcctcCAACAAG	Triples experiment sgNTC_R
oEM104	sgRNA annealing oligo	TTGgggttgagggccagtgacacGTTTAAGAGC	Triples experiment sgCREB3L3_F
oEM105	sgRNA annealing oligo	TTAGCTCTTAAACgtgtcactggccctcaacccCAACAAG	Triples experiment sgCREB3L3_R
oEM106	sgRNA annealing oligo	TTGgacattagaaagcaggaagcGTTTAAGAGC	Triples experiment sgEGR3_F
oEM107	sgRNA annealing oligo	TTAGCTCTTAAACgcttcctgctttctaatgtcCAACAAG	Triples experiment sgEGR3_R
oEM108	sgRNA annealing oligo	TTGggacagtgcgggactcgattGTTTAAGAGC	Triples experiment sgFOSB_F
oEM109	sgRNA annealing oligo	TTAGCTCTTAAACaatcgagtcccgcactgtccCAACAAG	Triples experiment sgFOSB_R
oEM110	sgRNA annealing oligo	TTGgtccaacccccggcccccacGTTTAAGAGC	Triples experiment sgIRF4_F
oEM111	sgRNA annealing oligo	TTAGCTCTTAAACgtgggggccgggggttggacCAACAAG	Triples experiment sgIRF4_R
